# Invasive alien mammals of European Union concern

**DOI:** 10.1101/2021.04.21.440832

**Authors:** Lisa Tedeschi, Dino Biancolini, César Capinha, Carlo Rondinini, Franz Essl

**Affiliations:** Global Mammal Assessment programme, Department of Biology and Biotechnologies, Sapienza University of Rome, Viale dell’Università 32, 00185 Rome, Italy; Centro de Estudos Geográficos, Instituto de Geografia e Ordenamento do Território – IGOT, Universidade de Lisboa, Lisboa, Portugal; BioInvasions, Global Change, Macroecology-Group, Department of Botany and Biodiversity Research, University of Vienna, Rennweg 14, 1030 Vienna, Austria

**Keywords:** biological invasions, environmental impact, pathways of introduction, spread, zoonotic diseases

## Abstract

Biological invasions have emerged as one of the main drivers of biodiversity change and decline, and numbers of alien species are rapidly rising. The European Union established a dedicated regulation to limit the impacts of invasive alien species (IAS), which is focused on a Union List of IAS of particular concern. However, no previous study has specifically addressed the ecology of invasive alien mammals included in the Union List.
We performed a systematic review of published literature on these species. We retrieved 262 studies dealing with 16 species, and we complemented these with the most up-to-date information extracted from global databases on IAS.
We show that most of the study species reached Europe as pets that escaped from captivity or were intentionally released. On average, 1.2 species’ new first records/year were documented in European countries in the period 1981-2020, and most species are still expanding their alien ranges colonising neighbouring territories. France, Germany, Italy, and The Netherlands are the most invaded nations, and the muskrat (*Ondatra zibethicus*), the raccoon dog (*Nyctereutes procyonoides*), and the American mink (*Neovison vison*) are the most widespread species, having invaded at least 27 countries each. Invasive mammals of European Union concern are threatening native biodiversity and human well-being: worryingly, 81.3% of the study species are implicated in the epidemiological cycle of zoonotic pathogens.
Containing the secondary spread to further countries is of paramount importance to avoid the establishment of new populations of invasive mammals and the related impacts on native communities, ecosystem services, and human health.
Our results offer the most updated compendium on the ecology of invasive mammals of European Union concern, that can be used to assist environmental policies, identify and subsequently fill knowledge gaps, and inform stakeholders.

**GRAPHICAL ABSTRACT:** 

Graphical abstract: Invasive alien mammals of European Union concern.

The figure illustrates how the introduction of a species in few new areas, followed by a lag phase of adaptation and sometimes enriched by further subsequent releases, can rapidly lead to the colonisation of large parts of a continent. On the top left, a heat map with species’ richness in countries of Europe. On the top right, a word cloud with the main keywords of our literature search and some of the study species’ names. On the bottom left, four out of 16 study species: in clockwise order, the raccoon dog (*Nyctereutes procyonoides*), the muskrat (*Ondatra zibethicus*), the American mink (*Neovison vison*), and the raccoon (*Procyon lotor*). On the bottom right, the temporal distribution of the first records of the study species in the countries of Europe.
