## Appendix_S4 for "Invasive alien mammals of European Union concern"

### Sheet: References
Tedeschi L, Biancolini D, Capinha C, Rondinini C, Essl F. Invasive alien species of mammals of European Union concern. Mammal Review.
Correspondence author: lisa.tedeschi@uniroma1.it
Appendix S4. Year of first record and presences of the study species in Europe.
References
Ascensão FM, D’Amico RC, Martins R, Rebelo AM, Barbosa J, Bencatel R et al. (2021) Distribution of alien tetrapods in the Iberian Peninsula. NeoBiota 64:1–21.
Bartoš L (2009) Sika deer in continental Europe. In: McCullough DR, Takatsuki S, Kaji K (eds): Sika Deer: Biology and Management of Native and Introduced Populations. Tokyo, Springer: 573–594.
Bertolino S (2008). Datasheet on Myocastor coypus. Wallingford (UK): CAB International, Invasive Species Compendium. Available from: http://www.cabi.org/isc.
Biancolini D, Vascellari V, Melone B, Rondinini C (2021) DAMA: the global Distribution of Alien Mammals database. Ecology.
Biedrzycka A, Solarz W, Okarma H (2012) Hybridization between native and introduced species of deer in Eastern Europe. Journal of Mammalogy 93: 1331–1341.
Birnbaum C (2013) NOBANIS - Invasive Alien Species Fact Sheet - Ondatra zibethicus. Online Database of the European Network on Invasive Alien Species - NOBANIS, 1–11. www.nobanis.org
Dijkstra V, Dekker J (eds; 2008) Risico-assessment Uitheems Eekhoorns. Zoogdiervereniging VZZ, Arnhem, the Netherlands.
Ehrlich S (1967) Field studies in the adaptation of nutria to seasonal variations. Mammalia 31: 347–360.
Gruychev G (2017) Distribution and density of coypu (Myocastor coypus (Molina, 1782)) in downstream of Maritsa River Southeast Bulgaria. Forestry Ideas 23: 77–81.
Halley DJ, Saveljev AP, Rosell F (2020) Population and distribution of beavers Castor fiber and Castor canadensis in Eurasia. Mammal Review: 1–24.
Invasive Species Ireland (2019) Siberian Chipmunk.
IUCN/SSC Invasive Species Specialist Group (ISSG) (2005) Datasheet on Sciurus carolinensis. Wallingford (UK): CAB International, Invasive Species Compendium. Available from: http://www.cabi.org/isc.
Kauhala K (2009) Datasheet on Nyctereutes procyonoides. Wallingford (UK): CAB International, Invasive Species Compendium. Available from: http://www.cabi.org/isc.
Long JL (2003) Introduced Mammals of the World-Their History, Distribution and Influence. (CSIRO Publishing); data provided by Sven Bacher.
Markovic L (1988) Féhérvárcsurgó, Ungarn. In: EICK. E., KÖNIG. R., WILLET. J., Sika Cervus nippon Temminck, 1838, Internationale Arbeitsgemeinschaft Sikawild, Möhnensee‑Körbecke, 5.2 – H/1 – 4.
Mazzamuto MV, Pisanu B, Romeo C, Ferrari N, Preatoni D, Wauters LA et al. (2016) Poor Parasite Community of an Invasive Alien Species: Macroparasites of Pallas’s Squirrel in Italy. Annales Zoologici Fennici 53: 103–112.
Muñoz-Mas, R. and García-Berthou, E.: Alien animal introductions in Iberian inland waters: An update and analysis, Sci. Total Environ., 703, 134505, doi:10.1016/j.scitotenv.2019.134505, 2020.
Nechybová S, Langrová I, Tůmová E (2018) Parasites of Myocastor coypus - A comparison in farm animals and their feral counterparts. Scientia Agriculturae Bohemica 49: 21–25.
Nehring S and Rabitsch W (2015) in Naturschutzfachliche Invasivitätsbewertungen für in Deutschland wild lebende gebietsfremde Wirbeltiere (in German) (eds. Nehring, S., Rabitsch, W., Kowarik, I. & Essl, F.) BfN Skripten 409 (Bundesamt für Naturschutz, 2015).
NOBANIS: The European Network on Invasive Alien Species (NOBANIS). Available from http://www.NOBANIS.org. Data of access 06/Aug/2018
O’Flynn C, Kelly J, O’Rourke E (2014) Risk Assessment of Muntiacus reevesi: 24.
Palazón S (2014). Datasheet on Neovison vison. Wallingford (UK): CAB International, Invasive Species Compendium. Available from: http://www.cabi.org/isc.
Parker H, Nummi P, Hartman G, Rosell F (2012) Invasive North American beaver Castor canadensis in Eurasia: A review of potential consequences and a strategy for eradication. Wildlife Biology 18: 354–365.
Salgado I (2018) Is the raccoon (Procyon lotor) out of control in Europe? Biodiversity and Conservation 27: 2243–2256.
Sandvik H, Dolmen D, Elven R, Falkenhaug T, Forsgren E, Hansen H et al. (2020) Alien plants, animals, fungi and algae in Norway: an inventory of neobiota, Biological Invasions, 21(10), 2997–3012.
Seebens H, Blackburn TM, Dyer EE, Genovesi P, Hulme PE, Jeschke JM et al. (2017) No saturation in the accumulation of alien species worldwide. Nature Communications 8.
Triplet P (2009). Datasheet on Ondatra zibethicus. Wallingford (UK): CAB International, Invasive Species Compendium. Available from: http://www.cabi.org/isc.
Zieritz A, Gallardo B, Baker SJ, Britton JR, van Valkenburg JL, Verreycken H et al. (2017). Changes in pathways and vectors of biological invasions in Northwest Europe. Biological Invasions, 19(1), 269-282.

### Sheet: FirstRecords_Presences
Species	Family	Order	Country	Present_Status	First_Record	Reference
Atlantoxerus getulus	Sciuridae	Rodentia	Spain	established	1965	Piero Genovesi
Axis axis	Cervidae	Artiodactyla	Croatia	established	1911	Piero Genovesi
Axis axis	Cervidae	Artiodactyla	Germany	casual	1750	Piero Genovesi
Axis axis	Cervidae	Artiodactyla	Ireland	casual	1850	Piero Genovesi
Callosciurus erythraeus	Sciuridae	Rodentia	France	established	1974	Piero Genovesi
Callosciurus erythraeus	Sciuridae	Rodentia	Italy	established	2007	Mazzamuto et al. 2016
Callosciurus erythraeus	Sciuridae	Rodentia	Netherlands	established	1998	Piero Genovesi
Callosciurus finlaysonii	Sciuridae	Rodentia	Italy	established	1981	Piero Genovesi
Castor canadensis	Castoridae	Rodentia	Belgium	established	1998	Parker et al. 2012
Castor canadensis	Castoridae	Rodentia	Finland	established	1935	Piero Genovesi
Castor canadensis	Castoridae	Rodentia	France	established	1975	Biancolini et al. 2021
Castor canadensis	Castoridae	Rodentia	Germany	alien	1966	Nehring & Rabitsch 2015
Castor canadensis	Castoridae	Rodentia	Hungary	alien	1990	Piero Genovesi
Castor canadensis	Castoridae	Rodentia	Luxembourg	established	2006	Parker et al. 2012
Castor canadensis	Castoridae	Rodentia	Norway	alien	2001	Sandvik et al. 2020
Castor canadensis	Castoridae	Rodentia	Russia	established	1950	César Capinha
Castor canadensis	Castoridae	Rodentia	United Kingdom	established	2002	Halley et al. 2020
Cervus nippon	Cervidae	Artiodactyla	Austria	established	1907	Piero Genovesi
Cervus nippon	Cervidae	Artiodactyla	Belarus	established	1954	Long, 2003
Cervus nippon	Cervidae	Artiodactyla	Czech Republic	established	1891	Piero Genovesi
Cervus nippon	Cervidae	Artiodactyla	Denmark	established	1900	Piero Genovesi
Cervus nippon	Cervidae	Artiodactyla	Estonia	established	1956	Piero Genovesi
Cervus nippon	Cervidae	Artiodactyla	France	established	1890	Long 2003
Cervus nippon	Cervidae	Artiodactyla	Germany	established	1893	Long 2003
Cervus nippon	Cervidae	Artiodactyla	Hungary	established	1910	Markovic 1988
Cervus nippon	Cervidae	Artiodactyla	Ireland	established	1860	Piero Genovesi
Cervus nippon	Cervidae	Artiodactyla	Latvia	established	1954	Long 2003
Cervus nippon	Cervidae	Artiodactyla	Lithuania	established	1954	Piero Genovesi
Cervus nippon	Cervidae	Artiodactyla	Moldova	established	1954	Piero Genovesi
Cervus nippon	Cervidae	Artiodactyla	Poland	established	1895	Biedrzycka et al. 2012
Cervus nippon	Cervidae	Artiodactyla	Russia	established	1933	Piero Genovesi
Cervus nippon	Cervidae	Artiodactyla	Slovakia	established	1977	Piero Genovesi
Cervus nippon	Cervidae	Artiodactyla	Ukraine	established	1909	Bartos 2009
Cervus nippon	Cervidae	Artiodactyla	United Kingdom	established	1860	Piero Genovesi
Eutamias sibiricus	Sciuridae	Rodentia	Belgium	established	1970	Piero Genovesi
Eutamias sibiricus	Sciuridae	Rodentia	Denmark	established	1990	Piero Genovesi
Eutamias sibiricus	Sciuridae	Rodentia	France	established	1970	Piero Genovesi
Eutamias sibiricus	Sciuridae	Rodentia	Germany	established	1969	Piero Genovesi
Eutamias sibiricus	Sciuridae	Rodentia	Ireland	established	2007	Invasive Species Ireland 2019
Eutamias sibiricus	Sciuridae	Rodentia	Italy	established	1970	Piero Genovesi
Eutamias sibiricus	Sciuridae	Rodentia	Netherlands	established	1972	Dijkstra & Dekker 2008
Eutamias sibiricus	Sciuridae	Rodentia	Norway	alien	1940	Sandvik et al. 2020
Eutamias sibiricus	Sciuridae	Rodentia	Russia	established	1850	Long 2003
Eutamias sibiricus	Sciuridae	Rodentia	Switzerland	established	1975	Piero Genovesi
Eutamias sibiricus	Sciuridae	Rodentia	United Kingdom	established	2005	Piero Genovesi
Herpestes auropunctatus	Herpestidae	Carnivora	Albania	established	-	Biancolini et al. 2021
Herpestes auropunctatus	Herpestidae	Carnivora	Bosnia and Herzegovina	established	1910	Piero Genovesi
Herpestes auropunctatus	Herpestidae	Carnivora	Croatia	established	1910	Piero Genovesi
Herpestes auropunctatus	Herpestidae	Carnivora	Montenegro	established	1988	Piero Genovesi
Muntiacus reevesi	Cervidae	Artiodactyla	Belgium	casual	2008	O'Flynn et al. 2014
Muntiacus reevesi	Cervidae	Artiodactyla	Ireland	casual	2007	O'Flynn et al. 2014
Muntiacus reevesi	Cervidae	Artiodactyla	Netherlands	casual	1998	Piero Genovesi
Muntiacus reevesi	Cervidae	Artiodactyla	United Kingdom	established	1894	Piero Genovesi
Myocastor coypus	Myocastoridae	Rodentia	Albania	established	1995	Biancolini et al. 2021
Myocastor coypus	Myocastoridae	Rodentia	Austria	established	1935	Piero Genovesi
Myocastor coypus	Myocastoridae	Rodentia	Belarus	casual	1997	Piero Genovesi
Myocastor coypus	Myocastoridae	Rodentia	Belgium	established	1963	Piero Genovesi
Myocastor coypus	Myocastoridae	Rodentia	Bulgaria	established	1953	Gruychev 2017
Myocastor coypus	Myocastoridae	Rodentia	Croatia	established	1966	Biancolini et al. 2021
Myocastor coypus	Myocastoridae	Rodentia	Czech Republic	established	1924	Nechybová et al. 2018
Myocastor coypus	Myocastoridae	Rodentia	Denmark	casual	1930	Piero Genovesi
Myocastor coypus	Myocastoridae	Rodentia	France	established	1882	Long 2003
Myocastor coypus	Myocastoridae	Rodentia	Germany	established	1926	Long 2003
Myocastor coypus	Myocastoridae	Rodentia	Greece	established	1965	Ehrlich 1967
Myocastor coypus	Myocastoridae	Rodentia	Hungary	established	1966	Biancolini et al. 2021
Myocastor coypus	Myocastoridae	Rodentia	Ireland	established	2010	Biancolini et al. 2021
Myocastor coypus	Myocastoridae	Rodentia	Italy	established	1928	Long 2003
Myocastor coypus	Myocastoridae	Rodentia	Luxembourg	established	-	Biancolini et al. 2021
Myocastor coypus	Myocastoridae	Rodentia	Macedonia	established	1965	Biancolini et al. 2021
Myocastor coypus	Myocastoridae	Rodentia	Montenegro	established	-	Biancolini et al. 2021
Myocastor coypus	Myocastoridae	Rodentia	Netherlands	established	1935	Piero Genovesi
Myocastor coypus	Myocastoridae	Rodentia	Poland	casual	1940	Piero Genovesi
Myocastor coypus	Myocastoridae	Rodentia	Romania	established	1988	Biancolini et al. 2021
Myocastor coypus	Myocastoridae	Rodentia	Russia	established	1926	Bertolino 2008
Myocastor coypus	Myocastoridae	Rodentia	San Marino	established	-	Biancolini et al. 2021
Myocastor coypus	Myocastoridae	Rodentia	Serbia	established	1970	Piero Genovesi
Myocastor coypus	Myocastoridae	Rodentia	Slovakia	established	-	Biancolini et al. 2021
Myocastor coypus	Myocastoridae	Rodentia	Slovenia	established	-	Biancolini et al. 2021
Myocastor coypus	Myocastoridae	Rodentia	Spain	established	1970	Piero Genovesi
Myocastor coypus	Myocastoridae	Rodentia	Switzerland	casual	1920	Piero Genovesi
Myocastor coypus	Myocastoridae	Rodentia	Ukraine	established	-	Biancolini et al. 2021
Nasua nasua	Procyonidae	Carnivora	Spain	established	2003	Piero Genovesi
Nasua nasua	Procyonidae	Carnivora	Norway	alien	1961	Sandvik et al. 2020
Neovison vison	Mustelidae	Carnivora	Albania	established	-	Biancolini et al. 2021
Neovison vison	Mustelidae	Carnivora	Andorra	established	-	Biancolini et al. 2021
Neovison vison	Mustelidae	Carnivora	Austria	established	1995	Piero Genovesi
Neovison vison	Mustelidae	Carnivora	Belarus	established	1953	Piero Genovesi
Neovison vison	Mustelidae	Carnivora	Belgium	casual	1970	Piero Genovesi
Neovison vison	Mustelidae	Carnivora	Bulgaria	established	1960	Piero Genovesi
Neovison vison	Mustelidae	Carnivora	Czech Republic	established	1963	Piero Genovesi
Neovison vison	Mustelidae	Carnivora	Denmark	established	1930	Piero Genovesi
Neovison vison	Mustelidae	Carnivora	Estonia	established	1960	Piero Genovesi
Neovison vison	Mustelidae	Carnivora	Finland	established	1927	Palazón 2014
Neovison vison	Mustelidae	Carnivora	France	established	1970	Piero Genovesi
Neovison vison	Mustelidae	Carnivora	Germany	established	1925	Nehring & Rabitsch 2015
Neovison vison	Mustelidae	Carnivora	Greece	established	1990	Piero Genovesi
Neovison vison	Mustelidae	Carnivora	Hungary	casual	1980	Piero Genovesi
Neovison vison	Mustelidae	Carnivora	Iceland	established	1930	Palazón 2014
Neovison vison	Mustelidae	Carnivora	Ireland	established	1951	Piero Genovesi
Neovison vison	Mustelidae	Carnivora	Italy	established	1985	Piero Genovesi
Neovison vison	Mustelidae	Carnivora	Latvia	established	1944	Piero Genovesi
Neovison vison	Mustelidae	Carnivora	Lithuania	established	1940	Piero Genovesi
Neovison vison	Mustelidae	Carnivora	Luxembourg	casual	1993	Piero Genovesi
Neovison vison	Mustelidae	Carnivora	Macedonia	established	-	Biancolini et al. 2021
Neovison vison	Mustelidae	Carnivora	Netherlands	casual	1929	Piero Genovesi
Neovison vison	Mustelidae	Carnivora	Norway	established	1929	Palazón 2014
Neovison vison	Mustelidae	Carnivora	Poland	established	1960	Piero Genovesi
Neovison vison	Mustelidae	Carnivora	Portugal	established	1979	Piero Genovesi
Neovison vison	Mustelidae	Carnivora	Romania	established	2000	Piero Genovesi
Neovison vison	Mustelidae	Carnivora	Russia	alien	1923	César Capinha
Neovison vison	Mustelidae	Carnivora	Serbia	casual	1974	Piero Genovesi
Neovison vison	Mustelidae	Carnivora	Slovakia	casual	1940	Piero Genovesi
Neovison vison	Mustelidae	Carnivora	Slovenia	established	-	Biancolini et al. 2021
Neovison vison	Mustelidae	Carnivora	Spain	established	1978	Palazón 2014
Neovison vison	Mustelidae	Carnivora	Sweden	established	1928	Palazón 2014
Neovison vison	Mustelidae	Carnivora	Switzerland	established	1970	Biancolini et al. 2021
Neovison vison	Mustelidae	Carnivora	Ukraine	established	1928	Piero Genovesi
Neovison vison	Mustelidae	Carnivora	United Kingdom	established	1929	Palazón 2014
Nyctereutes procyonoides	Canidae	Carnivora	Albania	established	-	Biancolini et al. 2021
Nyctereutes procyonoides	Canidae	Carnivora	Austria	established	1962	Kahuala 2009
Nyctereutes procyonoides	Canidae	Carnivora	Belarus	established	1936	Piero Genovesi
Nyctereutes procyonoides	Canidae	Carnivora	Belgium	established	1980	Piero Genovesi
Nyctereutes procyonoides	Canidae	Carnivora	Bosnia and Herzegovina	established	1970	Piero Genovesi
Nyctereutes procyonoides	Canidae	Carnivora	Bulgaria	established	1967	Piero Genovesi
Nyctereutes procyonoides	Canidae	Carnivora	Croatia	established	1970	Piero Genovesi
Nyctereutes procyonoides	Canidae	Carnivora	Czech Republic	established	1959	Piero Genovesi
Nyctereutes procyonoides	Canidae	Carnivora	Denmark	established	1980	Kahuala 2009
Nyctereutes procyonoides	Canidae	Carnivora	Estonia	established	1950	Piero Genovesi
Nyctereutes procyonoides	Canidae	Carnivora	Finland	established	1934	Piero Genovesi
Nyctereutes procyonoides	Canidae	Carnivora	France	casual	1975	Piero Genovesi
Nyctereutes procyonoides	Canidae	Carnivora	Germany	established	1961	Kahuala 2009
Nyctereutes procyonoides	Canidae	Carnivora	Greece	alien	1970	Piero Genovesi
Nyctereutes procyonoides	Canidae	Carnivora	Hungary	established	1962	Kahuala 2009
Nyctereutes procyonoides	Canidae	Carnivora	Italy	casual	2005	Piero Genovesi
Nyctereutes procyonoides	Canidae	Carnivora	Latvia	established	1943	Piero Genovesi
Nyctereutes procyonoides	Canidae	Carnivora	Liechtenstein	established	-	Biancolini et al. 2021
Nyctereutes procyonoides	Canidae	Carnivora	Lithuania	established	1948	Piero Genovesi
Nyctereutes procyonoides	Canidae	Carnivora	Luxembourg	established	-	Biancolini et al. 2021
Nyctereutes procyonoides	Canidae	Carnivora	Macedonia	casual	2002	Piero Genovesi
Nyctereutes procyonoides	Canidae	Carnivora	Moldova	established	1949	Piero Genovesi
Nyctereutes procyonoides	Canidae	Carnivora	Netherlands	established	1986	Piero Genovesi
Nyctereutes procyonoides	Canidae	Carnivora	Norway	established	1983	Piero Genovesi
Nyctereutes procyonoides	Canidae	Carnivora	Poland	established	1955	Piero Genovesi
Nyctereutes procyonoides	Canidae	Carnivora	Romania	established	1951	Kahuala 2009
Nyctereutes procyonoides	Canidae	Carnivora	Russia	established	1926	Piero Genovesi
Nyctereutes procyonoides	Canidae	Carnivora	Serbia	established	1978	Piero Genovesi
Nyctereutes procyonoides	Canidae	Carnivora	Slovakia	established	1959	Piero Genovesi
Nyctereutes procyonoides	Canidae	Carnivora	Slovenia	casual	1980	Piero Genovesi
Nyctereutes procyonoides	Canidae	Carnivora	Sweden	established	1945	Kahuala 2009
Nyctereutes procyonoides	Canidae	Carnivora	Switzerland	casual	1997	Kahuala 2009
Nyctereutes procyonoides	Canidae	Carnivora	Ukraine	established	1936	Kahuala 2009
Nyctereutes procyonoides	Canidae	Carnivora	United Kingdom	alien	1927	Zierits et al. 2016
Ondatra zibethicus	Cricetidae	Rodentia	Andorra	established	-	Biancolini et al. 2021
Ondatra zibethicus	Cricetidae	Rodentia	Austria	established	1914	Piero Genovesi
Ondatra zibethicus	Cricetidae	Rodentia	Belarus	alien	1953	Long 2003
Ondatra zibethicus	Cricetidae	Rodentia	Belgium	established	1925	Triplet 2009
Ondatra zibethicus	Cricetidae	Rodentia	Bosnia and Herzegovina	established	1932	Piero Genovesi
Ondatra zibethicus	Cricetidae	Rodentia	Bulgaria	established	1956	Triplet 2009
Ondatra zibethicus	Cricetidae	Rodentia	Croatia	established	1932	Piero Genovesi
Ondatra zibethicus	Cricetidae	Rodentia	Czech Republic	established	1905	Piero Genovesi
Ondatra zibethicus	Cricetidae	Rodentia	Denmark	established	1989	Birnbaum 2013
Ondatra zibethicus	Cricetidae	Rodentia	Estonia	established	1947	Piero Genovesi
Ondatra zibethicus	Cricetidae	Rodentia	Finland	established	1919	Piero Genovesi
Ondatra zibethicus	Cricetidae	Rodentia	France	established	1928	Triplet 2009
Ondatra zibethicus	Cricetidae	Rodentia	Germany	established	1914	Nehring & Rabitsch 2015
Ondatra zibethicus	Cricetidae	Rodentia	Greece	casual	1960	Piero Genovesi
Ondatra zibethicus	Cricetidae	Rodentia	Hungary	established	1924	Piero Genovesi
Ondatra zibethicus	Cricetidae	Rodentia	Italy	alien	1992	Piero Genovesi
Ondatra zibethicus	Cricetidae	Rodentia	Latvia	established	1961	Piero Genovesi
Ondatra zibethicus	Cricetidae	Rodentia	Liechtenstein	established	1980	Piero Genovesi
Ondatra zibethicus	Cricetidae	Rodentia	Lithuania	established	1954	Piero Genovesi
Ondatra zibethicus	Cricetidae	Rodentia	Luxembourg	established	1960	Piero Genovesi
Ondatra zibethicus	Cricetidae	Rodentia	Macedonia	established	1932	Piero Genovesi
Ondatra zibethicus	Cricetidae	Rodentia	Moldova	established	1947	Piero Genovesi
Ondatra zibethicus	Cricetidae	Rodentia	Montenegro	established	-	Biancolini et al. 2021
Ondatra zibethicus	Cricetidae	Rodentia	Netherlands	established	1941	Long 2003
Ondatra zibethicus	Cricetidae	Rodentia	Norway	established	1960	Piero Genovesi
Ondatra zibethicus	Cricetidae	Rodentia	Poland	established	1924	Piero Genovesi
Ondatra zibethicus	Cricetidae	Rodentia	Romania	established	1933	Piero Genovesi
Ondatra zibethicus	Cricetidae	Rodentia	Russia	established	1927	Piero Genovesi
Ondatra zibethicus	Cricetidae	Rodentia	Serbia	established	1930	Piero Genovesi
Ondatra zibethicus	Cricetidae	Rodentia	Slovakia	established	1933	Piero Genovesi
Ondatra zibethicus	Cricetidae	Rodentia	Slovenia	established	1960	Piero Genovesi
Ondatra zibethicus	Cricetidae	Rodentia	Spain	established	2004	Muñoz-Mas & García-Berthou 2020
Ondatra zibethicus	Cricetidae	Rodentia	Sweden	established	1946	Triplet 2009
Ondatra zibethicus	Cricetidae	Rodentia	Switzerland	established	1930	Triplet 2009
Ondatra zibethicus	Cricetidae	Rodentia	Ukraine	established	1944	Piero Genovesi
Procyon lotor	Procyonidae	Carnivora	Austria	established	1974	Piero Genovesi
Procyon lotor	Procyonidae	Carnivora	Belarus	established	1954	Piero Genovesi
Procyon lotor	Procyonidae	Carnivora	Belgium	established	1986	Piero Genovesi
Procyon lotor	Procyonidae	Carnivora	Czech Republic	established	1952	Salgado 2018
Procyon lotor	Procyonidae	Carnivora	Denmark	casual	1978	Salgado 2018
Procyon lotor	Procyonidae	Carnivora	France	established	1934	Piero Genovesi
Procyon lotor	Procyonidae	Carnivora	Germany	established	1927	Nehring & Rabitsch, 2015
Procyon lotor	Procyonidae	Carnivora	Hungary	established	1982	Piero Genovesi
Procyon lotor	Procyonidae	Carnivora	Ireland	casual	2011	Salgado 2018
Procyon lotor	Procyonidae	Carnivora	Italy	established	2004	Salgado 2018
Procyon lotor	Procyonidae	Carnivora	Liechtenstein	established	1977	Piero Genovesi
Procyon lotor	Procyonidae	Carnivora	Lithuania	established	2011	Salgado 2018
Procyon lotor	Procyonidae	Carnivora	Luxembourg	established	1979	Piero Genovesi
Procyon lotor	Procyonidae	Carnivora	Netherlands	established	1960	Piero Genovesi
Procyon lotor	Procyonidae	Carnivora	Norway	alien	2010	Salgado 2018
Procyon lotor	Procyonidae	Carnivora	Poland	established	1945	Piero Genovesi
Procyon lotor	Procyonidae	Carnivora	Portugal	established	2001	Ascensão et al. 2021
Procyon lotor	Procyonidae	Carnivora	Russia	established	1929	Piero Genovesi
Procyon lotor	Procyonidae	Carnivora	Serbia	casual	1998	Salgado 2018
Procyon lotor	Procyonidae	Carnivora	Slovakia	established	1993	Piero Genovesi
Procyon lotor	Procyonidae	Carnivora	Slovenia	alien	1999	Piero Genovesi
Procyon lotor	Procyonidae	Carnivora	Spain	established	2001	Salgado 2018
Procyon lotor	Procyonidae	Carnivora	Sweden	casual	2010	Salgado 2018
Procyon lotor	Procyonidae	Carnivora	Switzerland	established	1975	Salgado 2018
Procyon lotor	Procyonidae	Carnivora	Ukraine	established	1954	Biancolini et al. 2021
Procyon lotor	Procyonidae	Carnivora	United Kingdom	casual	1980	Salgado 2018
Sciurus carolinensis	Sciuridae	Rodentia	Ireland	established	1911	IUCN/SSC ISSG 2005
Sciurus carolinensis	Sciuridae	Rodentia	Italy	established	1948	Piero Genovesi
Sciurus carolinensis	Sciuridae	Rodentia	Netherlands	casual	1990	NOBANIS
Sciurus carolinensis	Sciuridae	Rodentia	Norway	alien	1831	Sandvik et al. 2020
Sciurus carolinensis	Sciuridae	Rodentia	United Kingdom	established	1876	Piero Genovesi
